# Distinct gene expression dynamics in germ line and somatic tissue during ovariole morphogenesis in *Drosophila melanogaster*

**DOI:** 10.1101/2021.04.28.441729

**Authors:** Shreeharsha Tarikere, Guillem Ylla, Cassandra G. Extavour

## Abstract

The survival and evolution of a species is a function of the number of offspring it can produce. In insects the number of eggs that an ovary can produce is a major determinant of reproductive capacity. Insect ovaries are made up of tubular egg-producing subunits called ovarioles, whose number largely determines the number of eggs that can be potentially laid. Ovariole number is directly determined by the number of cellular structures called terminal filaments, which are stacks of cells that assemble in the larval ovary. Elucidating the developmental and regulatory mechanisms of terminal filament formation is thus key to understanding the regulation of insect reproduction through ovariole number regulation. We systematically measured mRNA expression of all cells in the larval ovary at the beginning, middle and end of terminal filament formation. We also separated somatic and germ line cells during these stages and assessed their tissue-specific gene expression during larval ovary development. We found that the number of differentially expressed somatic genes is highest during late stages of terminal filament formation and includes many signaling pathways that govern ovary development. We also show that germ line tissue, in contrast, shows greater differential expression during early stages of terminal filament formation, and highly expressed germ line genes at these stages largely control cell division and DNA repair. We provide a tissue-specific and temporal transcriptomic dataset of gene expression in the developing larval ovary as a resource to study insect reproduction.
