## Supplementary Table S1 for "Distinct gene expression dynamics in germ line and somatic tissue during ovariole morphogenesis in *Drosophila melanogaster*"

### Sheet: Sheet1
biological_sample_consolidated_replicates	SampleName_GY	Bio Replicate	Technical (sequencing) replicate	Tissue	Stage	cDNA_concentration_Qubit	Index	# ovaries	FACS cell count	# Raw Reads	# Mapped	% Mapped
W_ctrl_Early_1	W_ctrl_Early_1a	1	a	WholeOvary	Early	7.4	12	66	-	24412138	23910753	97.95
W_ctrl_Early_2	W_ctrl_Early_2a	2	a	WholeOvary	Early	6.92	13	134	-	25311736	24785227	97.92
W_ctrl_Early_3	W_ctrl_Early_3a	3	a	WholeOvary	Early	1.13	14	77	-	16355926	16027633	97.99
	W_ctrl_Early_3b	3	b	WholeOvary	Early	1.13	14	77	-	16385642	16058655	98
WO_Mid Stage									-
W_ctrl_Mid_1	W_ctrl_Mid_1a	1	a	WholeOvary	Mid	17.1	9	70	-	25897981	25295995	97.68
W_ctrl_Mid_2	W_ctrl_Mid_2a	2	a	WholeOvary	Mid	10.5	10	76	-	22365327	21828823	97.6
W_ctrl_Mid_3	W_ctrl_Mid_3a	3	a	WholeOvary	Mid	8.48	11	66	-	23347348	22894904	98.06
WO_Late Stage									-
W_ctrl_Late_1	W_ctrl_Late_1a	1	a	WholeOvary	Late	15.4	6	56	-	13479002	13201946	97.94
W_ctrl_Late_2	W_ctrl_Late_2a	2	a	WholeOvary	Late	37.4	7	57	-	24249703	23677876	97.64
W_ctrl_Late_3	W_ctrl_Late_3a	3	a	WholeOvary	Late	40.8	8	54	-	26923184	26338306	97.83
ST_Early Stage
S_ctrl_Early_1	S_ctrl_Early_1a	1	a	Somatic	Early	3.35	2	109	2421	25260441	24573019	97.28
	S_ctrl_Early_1b	1	b	Somatic	Early	3.35	2	109	2421	25155839	24494723	97.37
S_ctrl_Early_2	S_ctrl_Early_2a	2	a	Somatic	Early	2.33	31	137	1926	34527413	32635742	94.52
	S_ctrl_Early_2b	2	b	Somatic	Early	2.33	31	137	1926	34408447	32563212	94.64
S_ctrl_Early_3	S_ctrl_Early_3a	3	a	Somatic	Early	2.59	5	90	1050	21429658	20293559	94.7
	S_ctrl_Early_3b	3	b	Somatic	Early	2.59	5	90	1050	21328631	20217617	94.79
ST_Mid Stage
S_ctrl_Mid_1	S_ctrl_Mid_1a	1	a	Somatic	Mid	1.49	29	52	4830	19715726	19228752	97.53
	S_ctrl_Mid_1b	1	b	Somatic	Mid	1.49	29	52	4830	19746711	19264963	97.56
	S_ctrl_Mid_1c	1	c	Somatic	Mid	1.49	29	52	4830	21950800	21447353	97.71
	S_ctrl_Mid_1d	1	d	Somatic	Mid	1.49	29	52	4830	22027212	21540238	97.79
S_ctrl_Mid_2a	S_ctrl_Mid_2a	2	a	Somatic	Mid	1.46	28	107	3850	17759821	17171733	96.69
	S_ctrl_Mid_2b	2	b	Somatic	Mid	1.46	28	107	3850	17775932	17194391	96.73
S_ctrl_Mid_3a	S_ctrl_Mid_3a	3	a	Somatic	Mid	0.73	30	36	3770	12313386	11583235	94.07
	S_ctrl_Mid_3b	3	b	Somatic	Mid	0.73	30	36	3770	12327757	11601991	94.11
ST_Late Stage
S_ctrl_Late_1	S_ctrl_Late_1a	1	a	Somatic	Late	3.8	15	74	30900	21475756	21027454	97.91
S_ctrl_Late_2	S_ctrl_Late_2a	2	a	Somatic	Late	4.9	16	103	23530	19308230	18933772	98.06
S_ctrl_Late_3	S_ctrl_Late_3a	3	a	Somatic	Late	0.39	22	92	20920	19429811	19028876	97.94
G_ctrl_Early_1	G_ctrl_Early_1a	1	a	Germ	Early	0.502	46	750	841	13175506	12418759	94.26
	G_ctrl_Early_1b	1	b	Germ	Early	0.502	46	750	841	13125360	12419539	94.62
G_ctrl_Early_2	G_ctrl_Early_2a	2	a	Germ	Early	0.396	39	308	1113	32652692	31362000	96.05
	G_ctrl_Early_2b	2	b	Germ	Early	0.396	39	308	1113	32554617	31344623	96.28
G_ctrl_Early_3	G_ctrl_Early_3a	3	a	Germ	Early	0.422	40	271	1121	19021525	18275852	96.08
	G_ctrl_Early_3b	3	b	Germ	Early	0.422	40	271	1121	18990866	18285525	96.29
GT_Mid Stage
G_ctrl_Mid_1	G_ctrl_Mid_1a	1	a	Germ	Mid	0.17	31	96	3850	6172291	5469305	88.61
	G_ctrl_Mid_1b	1	b	Germ	Mid	0.17	31	96	3850	6199064	5485642	88.49
G_ctrl_Mid_3	G_ctrl_Mid_3a	3	a	Germ	Mid	0.26	33	155	1665	8232027	7781773	94.53
	G_ctrl_Mid_3b	3	b	Germ	Mid	0.26	33	155	1665	8258414	7805890	94.52
	G_ctrl_Mid_3c	3	c	Germ	Mid	0.26	33	155	1665	7365419	7013614	95.22
	G_ctrl_Mid_3d	3	d	Germ	Mid	0.26	33	155	1665	7387119	7041380	95.32
G_ctrl_Mid_4	G_ctrl_Mid_4a	4	a	Germ	Mid	0.154	24	100	1100	11691828	11078052	94.75
	G_ctrl_Mid_4b	4	b	Germ	Mid	0.154	24	100	1100	11667383	11073985	94.91
GT_Late Stage
G_ctrl_Late_2	G_ctrl_Late_2a	2	a	Germ	Late	1.31	27	180	2973	16247698	15892516	97.81
	G_ctrl_Late_2b	2	b	Germ	Late	1.31	27	180	2973	16279719	15927807	97.84
	G_ctrl_Late_2c	2	c	Germ	Late	1.31	27	180	2973	18498069	18091559	97.8
	G_ctrl_Late_2d	2	d	Germ	Late	1.31	27	180	2973	18513535	18137531	97.97
G_ctrl_Late_3	G_ctrl_Late_3a	3	a	Germ	Late	1.05	26	147	3273	16195054	15737491	97.17
	G_ctrl_Late_3b	3	b	Germ	Late	1.05	26	147	3273	16230347	15775955	97.2
G_ctrl_Late_4	G_ctrl_Late_4a	4	a	Germ	Late	0.96	25	70	4920	13825138	13513925	97.75
	G_ctrl_Late_4b	4	b	Germ	Late	0.96	25	70	4920	13845071	13535768	97.77
